# Neglected Quaternary legacy on biodiversity in the Mountains of Southwest China

**DOI:** 10.1101/2020.02.28.969089

**Authors:** Tao Wan, Huateng Huang, Jamie R. Oaks, Xuelong Jiang, L. Lacey Knowles

**Affiliations:** College of Life Sciences, Shaanxi Normal University, Xi’an, Shaanxi 710119, China; Mammal Ecology and Evolution, State Key Laboratory of Genetic Resources and Evolution, Kunming Institute of Zoology, Chinese Academy of Sciences, Kunming, Yunnan 650223, China; Department of Ecology and Evolutionary Biology, University of Michigan, Ann Arbor, MI 48109, USA; Department of Biological Sciences & Museum of Natural History, Auburn University, Auburn, AL 36849, USA

**Keywords:** comparative phylogeography, Mountains of Southwest China, diversification, riverine barrier, species pump, full-likelihood Bayesian computation

## Abstract

Mountains of Southwest China (MSWC) is a biodiversity hotspot with a very unique and highly complex terrain. However, with the majority of studies focusing on the biogeographic consequences of massive mountain building, the Quaternary legacy of biodiversity for the MSWC has long been overlooked. Here, we took a comparative phylogeography approach to examine factors that shaped community-wide diversification. With data from 30 vertebrate species, the results reveal spatially concordant genetic structure, with temporally clustered divergence events during severe glacial cycles, indicating the importance of riverine barriers in the phylogeographic history of the vertebrate community. We conclude that the repeated glacial cycles are associated with temporal synchrony of divergence patterns that are themselves structured by the heterogeneity of the montane landscape has of the MSWC. This orderly process of diversifications has profound implications for conservation by highlighting the relative independence of different geographic areas in which communities have responded similarly to climate changes and calls for further comparative phylogeographic investigations to reveal the extent to which these findings might apply more broadly to other taxa in this biodiversity hotspot.
