## Supplementary file 1 for "Neglected Quaternary legacy on biodiversity in the Mountains of Southwest China"

### Sheet: Table S1
Table S1. Summary of phylogeographic break and the divergence time of studied pairs of taxa
Group	Barrier	Pairs of taxa	no. of GMYC	BPP median	Bpp 95% HPD	Beast median	Beast 95% HPD	mutation rate used
			clusters	(Ma)	(Ma)	(Ma)	(Ma)	(/site/My)
B	uncertain	Aegithalos concinnus	5	2.30	1.65-3.01	2.81	1.35-5.43	0.011
B	uncertain	Alcippe morrisonia	4	1.04	0.56-1.60	1.09	0.46-2.17	0.011
B	uncertain	Lophura nycthemera	3	0.30	0.18-0.44	0.73	0.45-1.13	0.028
B	uncertain	Stachyridopsis ruficeps	2	—	—	0.42	0.16-0.86	0.02
A&R	Mekong	Trimeresurus gumprechti	4	0.68	0.45-0.94	0.76	0.07-2.09	0.028
A&R	Salween	Nanarana yunnanensis 1	2	0.83	0.67-1.01	0.96	0.24-5.80	0.029
A&R	Yangtze	Nanarana yunnanensis 2	2	0.66	0.52-0.81	0.9	0.03-0.82	0.029
A&R	Mekong	Babina pleuraden 1	7	1.93	1.54-2.35	2.36	0.21-6.68	0.029
A&R	Yangtze	Babina pleuraden 2	5	0.64	0.40-0.92	0.75	0.06-2.19	0.029
A&R	Salween	Tylototriton shanjing	16	0.63	0.27-0.98	0.64	0.33-1.19	0.013
A&R	Salween	Microhyla mukhlesuri	3	0.57	0.30-0.87	0.71	0.05-2.06	0.029
M	Yangtze	Episoriculus macrurus	5	0.99	0.77-1.09	0.61	0.06-1.67	0.028
M	Mekong	Scaptonyx fusicaudus 1	8	0.92	0.71-1.13	1.1	0.13-3.07	0.029
M	Mekong	Scaptonyx fusicaudus 2	9	1.31	1.08-1.53	1.89	0.29-5.19	0.029
M	Mekong	Scaptonyx fusicaudus 3	9	1.26	1.05-1.47	1.78	0.19-4.80	0.029
M	Mekong	Tupaia belangeri 1	6	0.86	0.48-1.33	2.98	0.33-7.87	0.028
M	Salween	Tupaia belangeri 2	4	0.78	0.58-1.01	0.93	0.11-2.46	0.028
M	Yangtze	Niviventer andersoni	4	0.75	0.52-1.00	0.86	0.47-1.52	0.016
M	Mekong	Blarinella griselda 1	2	0.70	0.52-0.91	0.81	0.08-2.18	0.027
M	Yangtze	Blarinella griselda 2	2	0.73	0.59-0.89	0.91	0.09-2.44	0.027
M	Salween	Blarinella griselda 3	3	1.21	0.99-1.44	1.51	0.20-4.03	0.027
M	Mekong	Uropsilus atronates	3	0.66	0.38-1.03	1.63	0.14-4.97	0.028
M	Mekong	Niviventer confucianus	2	0.66	0.38-0.89	0.73	0.08-2.06	0.028
M	Mekong	Uropsilus nivatus	3	0.53	0.41-0.67	0.64	0.44-0.99	0.021
M	Mekong	Neotetracus sinensis 1	2	0.52	0.44-0.60	0.57	0.06-1.51	0.028
M	Yangtze	Neotetracus sinensis 2	11	1.50	1.24-1.78	1.96	0.24-5.21	0.028
M	Salween	Sorex bedfordiae 1	6	0.61	0.44-0.78	0.69	0.37-1.07	0.033
M	Yangtze	Sorex bedfordiae 2	5	0.50	0.36-0.64	0.64	0.36-1.03	0.034
M	Mekong	Chodsigoa parca	4	1.01	0.80-1.22	1.45	0.95-2.24	0.038
M	Mekong	Crocidura fuliginosa	2	0.49	0.35-0.67	0.22	0.03-0.63	0.028
M	Mekong	Apodemus ilex 1	7	0.85	0.66-1.05	1.13	0.49-1.90	0.022
M	Salween	Apodemus ilex 2	5	0.45	0.27-0.65	0.68	0.24-1.20	0.019
M	Yangtze	Anourosorex squamipes	7	0.44	0.53-0.35	0.51	0.37-0.67	0.054

### Sheet: Table S2
Table S2. A list of studied taxa and their divergence pattern
Taxon	Pattern	Divergence time	Methods and Statistical Support	References
		in literature (Ma)
Mammals
Anourosorex squamipes	Yangtze	0.6	Bayesian tree (PP=1.0);	He et al., 2016
			ML tree (BS=100)
Apodemus ilex	Salween, Mekong	0.62; 0.32	Bayesian trees (PP=1.0); ML trees (BS=100);	Fan et al., 2012; Liu et al., 2012
	(with sister species isolated by Yangtze)		ABC (PP=0.96)
Blarinella griselda	Salween, Mekong, Yangtze (more finer)	—	—	this study
Chodsigoa parca	Mekong	1.59	ML tree (BS=100); BPP (PP≥0.99);	Chen et al., 2017; He et al., 2010
			*beast (PP=1.0)
Crocidura fuliginosa	Mekong	—	—	this study
Episoriculus macrurus	Yangtze	—	—	this study
Neotetracus sinensis	Mekong, Yangtze (more finer)	—	—	this study
Niviventer andersoni	Yangtze	0.95	Bayesian tree (PP=1.0);	Lu et al., 2015; Zhang et al., 2016
			ML tree (BS=100); abgd
Niviventer confucianus	split, barrier uncertain	0.81	Bayesian tree (PP=1.0);	Lu et al., 2015; Zhang et al., 2016
			ML tree (BS=100); abgd
Scaptonyx fusicaudus	Salween, Mekong, Yangtze (more finer)	—	Bayesian trees (PP > 0.98);	He et al., 2017
			ML trees (BS = 100); *beast (PP > 0.97)
Sorex bedfordiae	Salween, Yangtze (more finer)	—	—	this study
Tupaia belangeri	Salween, Mekong	—	—	this study
Uropsilus atronates	Mekong	1.11	Bayesian tree (PP = 0.79); ML tree (BS = 64)	Wan et al., 2013; 2018
	(with sibling species isolated by other river)
Uropsilus nivatus	Mekong	0.78	Bayesian tree (PP = 1.0); ML tree (BS = 100)	Wan et al., 2013; 2018
	(with sibling species isolated by other river)
Amphibians & Reptiles
Babina pleuraden	Mekong, Yangtze (probably)	2.44; 0.64	Bayesian, ML, MP tree	Li et al., 2012
			(all bootstrap values = 100)
Ichthyophis bannanicus	probably by red	—	Bayesian tree; Median-joining network	Wang et al., 2015
Microhyla mukhlesuri	Salween	2.13	Bayesian tree (PP = 0.97); ML tree (BS = 98)	Yuan et al., 2016
	(with sister species isolated by red river)
Nanarana yunnanensis	Salween, Yangtze	2.56; 1.62	Bayesian trees (PP = 1.00)	Zhang et al., 2010
	(with deep split associate with paleo-Red)
Trimeresurus gumprechti	Mekong	—	Bayesian trees (PP = 1.0); ML trees (BS = 100)	Guo et al., 2015
Tylototriton shanjing	Salween	0.76	ML, and MP tree (bootstrap values = 100)	Yu et al., 2013
Birds
Aegithalos bonvaloti	no split	—		Wang et al., 2014
Aegithalos concinnus	split, barrier uncertain	2.4	Bayesian tree (PP = 1.0); ML tree (BS = 100);	Dai et al., 2011
			Median-joining network
Alcippe morrisonia	split, barrier uncertain	0.87	Bayesian, ML, MP tree	Song et al., 2009
	(with sister species isolated by Salween)		(all bootstrap values = 100); TCS network
Garrulax chinensis	no split	—	—	Wu et al., 2012
Garrulax elliotii	no split	—	—	Qu et al., 2011
Lophura nycthemera	split, barrier uncertain	0.79 (IMa),	Bayesian tree (PP = 1.0); ML tree (BS = 96);	Dong et al., 2013
		0.66 (Beast)	MP tree (BS = 97)
Parus major	no split	—	—	Zhao et al., 2012
Parus monticolus	no split	—	—	Wang et al., 2013
Pomatorhinus ruficollis	no split	—	*Beast (PP = 0.56); ABC	Dong et al., 2014; Reddy et al., 2015
Stachyridopsis ruficeps	split, barrier uncertain	2.13	Bayesian tree (PP = 1.0); ML tree (BS = 100)	Liu et al., 2012

### Sheet: Table S3
Table S3. FBC test for number of divergence events using all clade pairs
No. of events	Posterier probabilty	Cumulative
		posterier probabilty	Prior probabilty	Bayes factor
19	0.175906	0.175906	0.162644	1.09894
20	0.169638	0.345544	0.172051	0.983107
18	0.162194	0.507738	0.128496	1.31302
21	0.125759	0.633497	0.151058	0.80843
17	0.118707	0.752204	0.085767	1.4358
22	0.0750245	0.827228	0.108322	0.667674
16	0.0677767	0.895005	0.04897	1.41197
15	0.0354554	0.93046	0.023688	1.51503
23	0.0329089	0.963369	0.063161	0.504733
24	0.0160627	0.979432	0.028598	0.554516
14	0.0127326	0.992165	0.009519	1.34195
13	0.00352595	0.99569	0.003385	1.04179
25	0.00274241	0.998433	0.010161	0.267888
12	0.000783546	0.999216	0.001023	0.765746
11	0.000195886	0.999412	0.000233	0.840683
26	0.000195886	0.999608	0.002472	0.0790617
27	0.000195886	0.999804	0.000363	0.539542
10	0.000195886	1	5.6e-05	3.49846
1	<0.000195886	1	<1e-06	NA
9	<0.000195886	1	3e-06	<65.3081
8	<0.000195886	1	<1e-06	NA
7	<0.000195886	1	<1e-06	NA
6	<0.000195886	1	<1e-06	NA
5	<0.000195886	1	<1e-06	NA
4	<0.000195886	1	<1e-06	NA
3	<0.000195886	1	<1e-06	NA
2	<0.000195886	1	<1e-06	NA
28	<0.000195886	1	3e-05	<6.53063
